# B vitamin quantification in lentil seed tissues using ultra-performance liquid chromatography-selected reaction monitoring mass spectrometry

**DOI:** 10.1101/2022.12.07.519471

**Authors:** Jeremy Marshall, Ana Vargas, Kirstin Bett

## Abstract

Lentils are an important source of macronutrients, including protein and fiber, as well as micronutrients such as vitamins and minerals, especially in a plant-based diet. Quantifying variation among genotypes, including wild germplasm, is desirable to better understand the genetics of differential B vitamins content for breeding of this trait and to understand their potential contributions to the lentil crop. We analyzed thirty-four cultivated and three wild genotypes for vitamins B1, B2, B3, B5, B6, B7, and B9. Seeds were assayed whole, and separated into cotyledons only, or seed coats only. Variation for all B vitamins was observed across the cultivars. Overall, cotyledons had higher concentrations of B1 and B3, while seed coats had higher concentrations of B2, B5, B6, and B9. Wild accessions had the highest concentrations of vitamin B9 and were also among the highest for vitamin B2. These results demonstrate the differential distribution of B vitamins across seed tissues and lentil genotypes, and that dehulling prior to consumption results in the loss of B vitamins otherwise available in whole seeds. They also indicate there is genetic variability which could be used to increase B-vitamin levels in lentil via breeding.
