## Supplementary material for "B vitamin quantification in lentil seed tissues using ultra-performance liquid chromatography-selected reaction monitoring mass spectrometry": SupplementalTableS1.xlsx

### Sheet: Sheet1
Supplemental Table S1. Values for B vitamins concentrations (µg/g) in cotyledon and seed coat of lentil seeds of 37 Lens accessions grown at 3 site-years in Saskatchewan Canada.
Accession	B1		B2		B3		B5		B6		B9		Total
	Cotyledon	Seed Coat	Cotyledon	Seed Coat	Cotyledon	Seed Coat	Cotyledon	Seed Coat	Cotyledon	Seed Coat	Cotyledon	Seed Coat	Cotyledon	Seed Coat
Preston 2018
CDC Greenstar	4	1.57	2.03	3.44	10.61	4.62	8.25	24.62	2.2	18.09	1.01	4.3	28.1	56.64
Eston	5.05	2.56	2.3	2.62	12.15	4.37	9.31	20.89	1.87	13.39	1.3	3.35	31.99	47.19
Lupa	5.51	1.21	2.38	2.6	9.42	2.99	9.92	18.16	2.5	13.71	1.55	5.05	31.27	43.72
BGE 016880	3.45	0.72	2.6	3.75	10.1	4.53	10.28	21.31	1.83	4.38	2.92	2.16	31.18	36.95
IG 72643	3.62	0.88	2.16	3.3	9.53	5.13	8.95	27.27	1.98	11.13	2.07	6.08	28.44	53.79
IG 72623	0.9	8.19	2.76	2.16	13.21	7.44	5.55	24.65	1.59	10.6	2.69	2.95	26.71	55.98
Sutherland 2018
CDC Greenstar	4.42	1.53	2.3	3.52	11.88	4.13	7.95	25.74	2.58	17.88	1.29	4.01	30.41	56.82
Eston	4.38	1.61	2.4	2.76	11.63	4.12	8.17	18.6	1.84	15.59	1.28	3.64	29.7	46.34
Lupa	4.83	1.18	2.32	2.6	9.91	2.9	10.44	20.72	2.35	13.63	1.42	3.9	31.27	44.93
BGE 016880	3.72	0.66	2.64	3.54	9.95	4.2	9.89	24.02	1.73	4.31	2.95	2.16	30.87	38.88
IG 72643	4.28	1.23	2.71	4.34	11.32	9.47	10.02	31.97	2.03	13.26	2.31	5.79	32.67	66.05
IG 72623	1.52	7.66	2.84	2.14	12.95	6.66	6.19	24.3	1.83	9.25	2.25	2.38	27.58	52.39
Sutherland 2020
CDC Greenstar	4.89	4.54	2.29	4.14	12.65	5.7	9.15	15.86	1.97	13.62	1.37	5.33	32.31	49.19
Eston	5.35	3.29	2.35	3.25	12.5	5.8	10.18	19.17	1.85	12.33	1.54	3.93	33.77	47.77
Lupa	4.44	4.27	2.06	2.9	9.2	5.3	12.64	18	2.13	11.39	1.33	5.6	31.79	47.47
BGE 016880	4.26	1.73	2.6	4.5	12.77	7.56	11.73	22.38	2.03	5.41	2.42	8.83	35.66	50.43
IG 72643	4.7	2.25	2.71	3.97	11.21	6.86	10.05	22.69	2.14	9.22	2.87	8.15	33.69	53.15
IG 72623	1.36	5.54	2.72	3.97	13.58	7.7	7.05	19.24	1.72	8.54	2.77	4.39	29.2	49.38
TukeyHSD	0.98***		0.37***		1.24***		4.09***		2.87***		0.76***		6.57***
Tukey HSD: Tukey Honestly Significant Difference, ANOVA values are ns: not significant, *, **, ***: significant at 0.05, 0.01, 0.001 respectively
