## Supplementary material for "B vitamin quantification in lentil seed tissues using ultra-performance liquid chromatography-selected reaction monitoring mass spectrometry": SupplementalTableS2.xlsx

### Sheet: Sheet1
Supplemental Table 2. Analysis of variance (ANOVA) with Tukey HSD (Honestly Significant Difference) and CV (coefficient of Variation) values for B vitamins concentrations (µg/g) in different parts of lentil seeds of 37 Lens accessions grown in Saskatchewan Canada.
Source	B1	B2	B3	B5	B6	B7	B9	Total
Six accessions (2018 and 2020)
Genotype	0.29***	0.11***	0.37***	1.22*	0.86***	0.006***	0.23***	1.96***
Site-year	0.17***	0.06***	0.21***	ns	0.5**	ns	0.13***	1.13***
Tissue Type	0.11***	0.06***	0.15***	0.71***	0.34***	0.002***	0.09***	0.77***
Genotype*Tissue type	0.48***	0.18***	0.61***	1.99***	1.4***	0.009***	0.37***	3.2***
Genotype*Site year	0.62***	0.24***	0.79***	2.61***	1.83***	0.012***	0.49***	4.2***
Genotype*Tissue type*Site year	0.98***	0.37***	1.24***	4.09***	2.87***	0.02***	0.76***	6.57***
Rep	ns	ns	ns	ns	ns	ns	ns	ns
CV	8.86	3.95	4.5	7.96	13.07	13.46	7.14	4.97
Thirty-four accessions (2020)
Genotype	11.92***	0.12***	1.67***	3.03***	1.30***	0.02***	0.13***	3.76***
Tissue Type	0.05***	0.02***	0.31***	0.55***	0.24***	0.004***	0.02***	0.69***
Genotype*TissueType	0.54***	0.24***	3.28***	5.93***	2.54***	0.04***	0.26***	7.36***
Rep	ns	ns	ns	***	ns	***	ns	***
Block	ns	***	***	***	*	***	ns	ns
CV	2.54	3.44	8.88	8.4	7.58	24.62	4.02	4.19
ANOVA values are ns: not significant, *, **, ***: significant at 0.05, 0.01, 0.001 respectively
