## Supplementary material for "B vitamin quantification in lentil seed tissues using ultra-performance liquid chromatography-selected reaction monitoring mass spectrometry": SupplementalTableS3.xlsx

### Sheet: Sheet1
Supplemental Table 3. Values for B vitamins concentrations (µg/g) in whole seed, cotyledon and seed coat of lentil seeds of 37 Lens accessions grown in Saskatchewan Canada
Accession	B1			B2			B3			B5			B6			B9			Total B Vitamins
	WS	C	SC	WS	C	SC	WS	C	SC	WS	C	SC	WS	C	SC	WS	C	SC	WS	C	SC
CDC Redberry	11.48	15.99	4.04	2.80838	2.44646	3.51341	23.3025	26.814	10.8976	41.4775	21.8237	60.8489	16.3544	6.68042	39.4157	2.42859	1.93123	4.99561	97.8483	75.6896	123.68
CDC Robin	10.93	12.63	4.99	2.49595	2.12061	3.85093	23.1892	24.5761	16.9755	33.5077	20.5175	36.8516	11.412	4.49951	29.6528	2.2772	1.39503	4.97135	83.8117	65.7352	97.2914
ILL 11551	-	7.64	3.37	-	1.93221	3.72391	-	15.5939	7.2815	-	20.6984	38.0766	-	4.72685	20.9047	-	0.970787	5.41173	-	51.5662	78.7637
ILL 1704-1	7.72	9.72	3.93	2.24736	1.75867	2.67202	13.534	17.6274	4.72818	28.7433	20.7029	32.5024	8.8698	3.45938	24.5061	1.76311	0.913741	4.33613	62.8765	54.1839	72.6769
ILL 213	8.32	8.86	4.78	2.80711	2.20534	3.94521	13.7851	14.6878	8.53595	35.0032	23.2878	33.7559	11.3118	5.35483	27.9744	2.1228	1.31316	4.98472	73.352	55.7105	83.9773
ILL 4609	9.43	10.16	3.38	2.77273	2.62016	3.7277	21.0636	21.3068	9.89712	21.6184	15.4959	33.8341	6.82325	4.50564	23.1526	2.28566	2.11415	6.0153	63.9926	56.1981	80.0054
ILL 5722	10.16	10.43	4.16	2.33227	1.83729	3.68087	12.9012	12.3543	6.76333	37.877	25.1455	39.7635	10.2121	5.82103	25.3731	1.55101	0.973202	4.22101	75.0374	56.5652	83.9577
ILL 618	10.66	10.42	3.68	2.94534	2.49481	3.58773	21.6297	21.0163	12.3606	31.2889	22.4768	29.1738	10.0771	5.52027	25.5277	2.77374	2.01306	7.0957	79.37	63.9409	81.4281
ILL 7727	11.03	11.44	3.83	2.16343	2.05899	2.9106	17.2049	17.963	5.50106	30.5821	23.2369	36.259	5.9216	3.70691	25.1319	1.34302	1.0955	4.63468	68.2414	59.5052	78.2686
LR-59-81*	11.74	11.44	6.03	2.54127	2.20501	3.52637	16.7108	17.5886	7.60133	33.1256	17.2644	39.4516	11.7202	4.88596	30.0718	1.66723	0.980845	4.18783	77.507	56.2166	90.8726
PI 182217	11.12	10.93	3.73	2.76485	2.38727	3.64575	20.8139	21.4388	10.7318	27.8076	21.4891	39.002	7.59288	3.83157	33.8508	2.3423	1.81593	6.31932	72.4397	61.8958	97.278
Ranjan	7.94	8.34	3.6	2.59983	2.02863	4.06872	15.0298	15.6248	6.94328	33.4466	22.1685	34.382	9.46639	6.11699	19.9365	1.66452	1.27838	2.7185	70.1516	55.553	71.6514
02M-12	10.98	12.37	4.51	2.44481	2.10218	4.15568	15.8745	16.1463	10.2188	28.0667	21.5813	26.1636	9.62616	4.81549	27.0746	1.67722	1.14651	4.12602	68.6694	58.1661	76.2512
2275-15	11.12	11.67	6.02	2.46484	2.03542	3.82908	18.5368	17.9339	16.2174	25.6387	20.2104	22.0639	9.83111	5.13943	25.5863	1.41477	0.891213	3.61222	69.0112	57.8848	77.3273
3954-105	11.51	12.37	4.46	2.37724	2.03041	3.15806	14.8248	15.7188	7.31163	34.8028	22.0107	39.1191	10.6955	4.56161	28.9896	1.52813	1.04204	3.39283	75.7411	57.7342	86.4262
4656-3	11.31	11.84	4.38	2.54545	2.20787	3.72695	16.9307	17.9318	6.52121	30.4614	25.4683	29.8628	9.74931	5.48723	30.013	1.38087	0.945421	3.87402	72.3733	63.8856	78.3822
CDC QG-1	12.27	12.72	3.78	2.28879	1.95487	3.37182	16.7919	18.098	5.81862	28.9531	19.5418	37.0883	10.5955	4.61393	28.3838	1.46318	1.10942	4.1074	72.3667	58.0343	82.5452
CDC Greenstar	10.2	8.165	5.12	2.69342	2.21	4.18	19.0631	14.82	8.59	29.4457	20	11	10.9188	3.43	18.99	1.51276	1.12	4.52	73.8297	50	59.96
CDC Milestone	10.39	10.17	3.82	2.44558	2.07462	3.5104	23.3914	24.6078	10.4898	22.446	16.2718	29.7862	9.07156	4.30354	31.6576	1.90435	1.4619	5.01446	69.6537	58.8851	84.2768
Eston	11.26	8.68	3.67	2.33065	2.25	3.18	19.731	17.01	6.39	23.4509	13.98	29.2	7.48202	2.91	20.24	1.44664	1.34	3.93	65.7021	46.17	66.43
Indianhead	11.96	12.47	3.92	2.51427	2.23854	3.64721	19.1473	22.9071	8.53793	21.6802	15.6852	35.5965	7.41	4.2217	24.1609	1.94244	1.82352	4.76094	64.6496	59.3495	80.6188
Lupa	12.04	8.17	3.8	2.33716	2.00877	2.81	13.0773	11.84	4.75	29.3259	18.95	24.77	7.94621	3.42	17.34	1.16829	1.04	4.93	65.8926	45.46	58.43
VIR-421	12.98	13.57	4.21	2.7018	2.28755	3.58319	18.254	21.3474	7.91297	32.6119	17.3089	33.7884	11.5611	4.5237	28.774	2.03308	1.24789	5.36601	80.1426	60.2835	83.6369
Guarena	-	15.04	8.8	-	2.11522	3.74036	-	16.1887	9.49192	-	23.2464	27.2714	-	7.95043	19.6356	-	1.27512	3.56304	-	65.814	72.5028
IG 858	10.16	10.64	4.12	2.46508	2.22227	3.59443	14.2872	14.2298	6.57839	24.0956	18.2108	29.697	8.84254	4.73243	31.383	1.5188	1.21689	3.65176	61.3646	51.255	79.0294
ILL 1959	7.82	8.16	3.19	2.57062	2.19951	3.94083	14.5839	14.9665	6.60663	31.1126	24.6737	30.6376	9.78577	5.59212	28.583	1.951	1.31015	6.578	67.8286	56.8992	79.5341
ILL 8007	11.73	13.04	5.41	2.44979	2.15278	3.81327	16.298	16.7419	7.57775	30.2271	17.6411	37.0078	8.49961	4.27799	26.5311	1.57616	1.48663	2.62105	70.7793	55.3417	82.9574
ILL 9	7.23	7.57	2.74	2.42587	2.12839	3.37837	18.5067	18.9536	5.22403	31.4748	22.1702	42.2225	2.50921	2.21707	2.01403	2.21622	1.77634	5.30476	64.3589	54.8147	60.8836
ILL 927	8.46	8.74	4.44	2.68099	2.21774	3.67505	16.983	18.3337	7.33818	33.687	21.2367	33.8533	10.9214	6.31029	23.602	2.22524	1.6623	5.33675	74.9572	58.4999	78.2426
PI 431884	9.52	9.05	3.59	2.75652	2.1961	3.8914	20.7029	20.7273	8.75179	27.9566	22.4013	36.0175	7.79754	4.79503	23.1601	2.22476	1.63105	5.85899	70.9604	60.8021	81.272
PI 432005	8.72	9.46	3.48	2.59776	2.16565	3.92826	20.2912	20.8989	8.22781	24.8758	17.345	26.9799	9.24759	6.31761	21.5353	2.06624	1.65002	4.3852	67.8015	57.8418	68.5412
PI432245	8.53	8.57	3.21	2.54023	2.21365	3.61	19.7221	20.9592	8.14411	25.2715	19.2498	30.463	8.94973	5.88613	20.517	1.85916	1.53953	3.61774	66.8711	58.423	69.5605
Shasta	10.78	12.1	6.1	2.39512	2.31021	3.1023	12.4804	13.7286	9.96935	28.5011	21.5511	52.34	8.91848	7.14252	15.9724	1.31464	1.44205	1.30198	64.3864	58.2792	88.788
5365-6	11.2	11.17	4.4	2.61128	2.06846	4.13779	18.2673	19.5265	8.25444	30.4705	21.703	35.5121	10.0591	4.39302	35.0855	1.7142	1.01488	5.20337	74.3263	59.8806	92.5955
BGE 016880	-	4.26	1.73	-	2.6	4.5	-	12.77	7.56	-	11.73	22.38	-	2.03	5.41	-	2.42	8.83	-	35.66	50.43
IG 72643	-	4.7	2.25	-	2.71	3.97	-	11.21	6.86	-	10.05	22.69	-	2.14	9.22	-	2.87	8.15	-	33.69	53.15
IG 72623	-	1.36	5.54	-	2.72	3.97	-	13.58	7.7	-	7.05	19.24	-	1.72	8.54	-	2.77	4.39	-	29.2	49.38
TukeyHSD	0.54***			0.24***			3.28***			5.93***			2.54***			0.26***			7.36***
WS: Whole seed, C: Cotyledon and SC: Seed Coat, Tukey HSD: Tukey Honestly Significant Difference, ANOVA values are ns: not significant, *, **, ***: significant at 0.05, 0.01, 0.001 respectively
